# An ancient transcription activator is required for the multiciliogenesis program

**DOI:** 10.1101/2023.12.16.571971

**Authors:** Haochen Jiang, Mengting Hua, Mei Ding, Jiaqi Hu, Shiqiong Zheng, Hanchen Wang, Weihua Wang, Cheng Xu, Junqiao Xing, Hongni Liu, Xue Zhao, Zhangfeng Hu

**Affiliations:** Institute of Biomedical Sciences, School of Medicine, Jianghan University, Wuhan, Hubei 430056, China; Hubei Engineering Research Center for Protection and Utilization of Special Biological Resources in the Hanjiang River Basin, School of Life Sciences, Jianghan University, Wuhan, 430056 Hubei, China

**Author notes:** Correspondence (H.J.), (Z.H.). These authors contributed equally (Haochen Jiang, Mengting Hua, Mei Ding, Jiaqi Hu).

## Abstract

Multiciliogenesis is an evolutionarily conserved process required a unique transcriptional program. The mechanisms governing multiciliogenesis are incompletely understood. Here we show that an ancient transcription activator, Edf1, is essential for the multiciliogenesis program. Mice lacking Edf1 exhibit postnatal hydrocephalus and delayed multiciliated cells (MCCs) differentiation. Functional studies reveal that MCCs in Edf1^-/-^ mice have defects in tissue-level polarity and reduced motility. These defects result in abnormal cerebrospinal fluid (CSF) dynamics in vivo, potentially contributing to the development of hydrocephalus. Intriguingly, we found that the expression of pivotal ciliary transcription factors was decreased in Edf1^-/-^ mice. Collectively, our data suggest that Edf1 modulates the multiciliogenesis by regulating the transcription of important ciliary transcription factors required for ciliary gene expression.
