## Supplementary material for "An ancient transcription activator is required for the multiciliogenesis program": Figure 1-figure supplement Table. 1.xlsx

### Sheet: Sheet1
	Survival numbers of indicated genotype
	Edf1+/+	Edf1+/-	Edf1−/−	total
embryonic	3	2	3	8
	2	6	4	12
	3	1	1	5
	1	3		4
	3	7	5	15
	2	4	3	9
	3	3	2	8
	2	5	4	11
	1	3	1	5
	4	4	3	11
	3	5	4	12
postnatal	3	2	1	6
	2	8	1	11
	2	3	1	6
	8	8	1	17
	2	3	1	6
	3	7	1	11
	1	5	1	7
	6	7	1	14
	2	2	1	5
	3	1		4
	5	5		10
	5	2		7
		4	1	5
	10	10	3	23
	1	2	2	5
	2	4	2	8
	3	2	1	6
	2	2	3	7
	2	4	3	9
	3	2	2	7
	2	3		5
