## Supplementary material for "An ancient transcription activator is required for the multiciliogenesis program": Figure 5- figure supplement Table. 1.xlsx

### Sheet: Sheet1
Gene Symbol	Regulated
Meig1	down
Rsph1	down
Lrrc23	down
Ccdc153	down
Drc3	down
1700012B09Rik	down
Morn5	down
Kcne1l	down
Cfap161	down
Ascc1	down
Deup1	down
Ly86	down
Ak7	down
Hyls1	down
6820408C15Rik	down
1700016K19Rik	down
Myb	down
Ccno	down
Zmynd10	down
Ccna1	down
Odf3b	down
Wdr63	down
Dnaic2	down
Shisa8	down
Wfdc17	down
Cfap299	down
Mcidas	down
Edf1	down
Cds1	down
1700028P14Rik	down
Ppp1r32	down
1700001L19Rik	down
Plaat1	down
Dmkn	down
Spata18	down
Gstm6	down
Esyt2	down
Crip3	down
Wdr60	down
Mdh1b	down
1700024G13Rik	down
Cibar2	down
Efcab10	down
Tekt4	down
Fam47e	down
Lrrc6	down
Cdc20b	down
Tctex1d4	down
Gpr34	down
Cacng4	down
Tcp11	down
Vwa3a	down
Smim24	down
Tmem212	down
Apoc1	down
Nme9	down
Lrrc10b	down
Hdc	down
Dnaaf1	down
P2ry12	down
Fam166c	down
Dlec1	down
Tcte1	down
1700008O03Rik	down
Dpy19l2	down
Arhgdig	down
Wdfy1	down
Ube2u	down
Slc17a8	down
Klhl6	down
Cfap73	down
Dnaaf6b	down
Tmem232	down
Ngb	down
Crocc2	down
Trp73	down
Lrrc43	down
Zmynd12	down
Syt10	down
Cfap221	down
Efhc2	down
H4c1	down
Ccdc192	down
Ttc29	down
Plvap	down
BC051019	down
Sgcg	down
Gnal	down
Foxn4	down
Ltc4s	down
Dnah1	down
Pld6	down
Rbp2	down
Mrln	down
Rsph14	down
P2ry13	down
Armc4	down
Acot5	down
Lhb	down
Nhlrc4	down
Cst7	down
Ighm	down
Ecscr	down
Lrp2bp	down
Tifab	down
Dnah11	down
Dpp6	down
Plxdc1	down
Scn4b	down
Lmo3	down
Cdhr3	down
Csf3r	down
Ccdc121	down
Fndc9	down
Wnt4	down
Fbxo43	down
Plb1	down
Lrrc71	down
4930519F16Rik	down
Poln	down
Atp1a3	down
Neu2	down
Gm28729	down
Adora2b	down
Tlr1	down
Dbpht2	down
Nek10	down
Fcrl1	down
Rasl10a	down
Glipr1l3	down
Tesmin	down
Tmem89	down
Lpar3	down
Dnah3	down
Ccdc33	down
Fam50b	down
Krt8	down
Fam167b	down
Htr5b	down
Jhy	down
Cdhr4	down
C1ql2	down
Frmpd2	down
Kcnk7	down
Apoc3	down
Zfp474	down
Trpc7	down
Gper1	down
Slc13a4	down
Calb2	down
Nags	down
Dnah10	down
Flacc1	down
Dlx4	down
Marchf10	down
Spag17	down
Gramd2	down
Emx1	down
Gm28802	down
Gm4631	down
Acaa1b	down
Hyal3	down
A830018L16Rik	down
Flt1	down
Zswim2	down
Atp10b	down
Ttc39d	down
Il16	down
Efcab6	down
Chst5	down
H2-Ob	down
Gucy1b2	down
Grhl3	down
Mkrn2os	down
Rhoh	down
Doc2b	down
Slc35g3	down
Nnmt	down
Hp	down
Lingo2	down
Atp2b2	down
Ildr1	down
Hcar2	down
Oasl1	down
Ctse	down
Myo5c	down
Mrc1	down
Slc22a2	down
Phactr3	down
Cacng6	down
Gjb6	down
Adam33	down
Gm46900	down
Hkdc1	down
Gpr150	down
Olfm4	down
Alb	down
Tekt3	down
Gm10044	down
Gm12695	down
Tnr	down
Prdm8	down
Tmem150b	down
Capn11	down
Stoml3	down
Ect2l	down
Klhl38	down
Cuzd1	down
Gsg1l	down
Egflam	down
Kcnu1	down
Baiap2l2	down
Glipr1l1	down
Meltf	down
1300017J02Rik	down
Slc38a11	down
Hcn4	down
Sytl3	down
Asb10	down
Gm2808	down
Cdh8	down
Dscam	down
Pkd1l1	down
Dnah8	down
Nlrp12	down
Tg	down
Dnah14	down
LOC118568312	up
Rbp1	up
Gng11	up
Igfbpl1	up
S100a4	up
Psrc1	up
Aldh1a1	up
Slit2	up
AA467197	up
Kdr	up
Pmaip1	up
Prim1	up
Zic1	up
Cxcl10	up
Rspo3	up
Cthrc1	up
Fmo1	up
Ifitm7	up
Dcn	up
Prl	up
Pimreg	up
Osgin1	up
Zic4	up
Xlr3b	up
Mmp2	up
Pomc	up
Col18a1	up
Armh4	up
Apod	up
Tspan18	up
Col1a1	up
Megf11	up
Dgka	up
Mal2	up
Gli1	up
Ifitm1	up
Gypc	up
Mmp19	up
Hspg2	up
Kif5a	up
Epha7	up
Neil3	up
Cga	up
Trpm3	up
Eln	up
Sfrp4	up
Col6a2	up
Col14a1	up
Entpd4b	up
Fst	up
Timp1	up
Lox	up
Gpr27	up
Tnfrsf11b	up
Tmem88	up
Fzd10	up
Cdkn1c	up
Apcdd1	up
Sh2d1b1	up
Ccl2	up
Col3a1	up
Bche	up
Arsi	up
Lif	up
Serpinb1a	up
Scel	up
Postn	up
Tnip3	up
Pde5a	up
Scimp	up
Fgf18	up
Spock3	up
Hspa1b	up
Rab19	up
Pilra	up
Mapk13	up
Fmo2	up
Scg2	up
Barhl2	up
Bmp4	up
Ptpn7	up
9130008F23Rik	up
Celf5	up
Ddx60	up
Adamtsl5	up
Greb1	up
Ripk3	up
Vipr2	up
Wfikkn2	up
Serpine1	up
Prkg1	up
Rgs16	up
Mmp17	up
Gdf3	up
Chrm3	up
Itgb4	up
Syne3	up
Ccnjl	up
Clstn2	up
Foxb1	up
Ooep	up
Sp5	up
Cd248	up
Fam169a	up
Adgrg2	up
Ache	up
Zfp536	up
Dhh	up
LOC118567481	up
Cpm	up
Rbm11	up
Thbd	up
Lama4	up
Mamdc4	up
Ano1	up
Thpo	up
Grasp	up
Stac3	up
Klra2	up
Scn7a	up
Gdf10	up
Nkd2	up
Wnt2b	up
Scn5a	up
Pcsk1	up
Gata2	up
Lrr1	up
Gm30990	up
Ngfr	up
Best3	up
Rbm46	up
Lepr	up
Hic1	up
Nptxr	up
Aox3	up
Svep1	up
Dmrtb1	up
Card10	up
Grm3	up
Scube2	up
Actn2	up
Adamts18	up
Pygm	up
Sema4f	up
L1cam	up
Cd93	up
Slc45a1	up
Eps8l2	up
Greb1l	up
Atp8b4	up
Ece2	up
Tmem132d	up
Large2	up
Adamts2	up
Unc5d	up
Ces1d	up
Pappa	up
Stkld1	up
Hhip	up
Meioc	up
Hmcn1	up
Frmpd4	up
Gm14308	up
Rnf17	up
Lama1	up
Fbn2	up
Cilp2	up
Ush2a	up
