## Supplementary material for "An ancient transcription activator is required for the multiciliogenesis program": Supplement Table. 1.xlsx

### Sheet: Sheet1
Primers for genome PCR.
Gene	Sequence	Product length (bp)
Edf1	GGGAAGATTCAGATTCAG GGCTC	WT：439bpTargeted:618bp
	AGAGCTTCTCTGACCTGGCTTTCC
	GAAGCCATGCGAATCACCAAG
	AGACTGAGGTAGGCAGGCTGATG
Primers for real-time PCR.
Gene	Sequence
Gapdh	AGGTCGGTGTGAACGGATTTG
	TGTAGACCATGTAGTTGAGGTCA
GemC1	TGGTCTCCTGGACAACACTG
	TAACTCAGAGGGCGATTCCA
Mcidas	ACGCAGAAGCAGGAGGAGATAGC
	TTGCCCCGCAGCACAGAACA
Deup1	CTGAAAACGGAGACCAGTGGA
	AGGGAAGCCCGGAAGGATA
Ccno	GCAGGAGAATCTTTTCCACCCGC
	CGGTCCAGAGTATTCACGGTCAGA
cMyb	TCACGTTCCCTATCCTGTCGC
	GTGTTGGTAATGCCTGCTGTCC
Foxj1	GGATGTTGACCGCCCCTTCG
	GTGGGAGCCTTGGCGTTGAGA
E2f4	TGCTGGAAGGCATCGGTCTGA
	GGTCCAGTTCTTGCTCTCGTTGC
p73	CAAAGTGTCCACACCACCAC
	TCATACGGCACAACCACACT
Ccdc78	GGCTGAGGCTGAAAACACTC
	GTGTGCAGCCCTAATGTCCT
Cdc20b	TAACACCTGCAGCAGACACC
	CATCTTCCCATCGATTTGCT
Foxn4	AGCATCATGGACTTCGCTCT
	CACATCAGGGAAGGACTGGT
Rfx2	TGTGAGGCTACCTTAGATGTCG
	GCACAGCTATCGCTGGAGG
Rfx3	ATGCAGACTTCAGAGACGGGT
	ACTGGCACTTGCTGTACCAC
Cibar2	GCAGAAGTCACCCTCAGATC
	TCCTTCAGTTTCTGTTCCTGG
Hyls1	GGATTCGCGTTTTCTTCCCTG
	CAGGTCCTATCAGTTGCTTC
Lrrc6	TGATGTGCAGCCAACTTACG
	ATTTCTCCTACCTTGGGCATG
Dnaaf1	AGAGTCTACATCTCCAGTGGC
	GTACCCTCAGCATCTTCCAAG
Dnaaf6b	CCAGTCTCCTGAATCCTGAAG
	GGAATGGCTTTGGACTCTTTTG
Ttc29	CCCACTTCCCATGACTCATAC
	GCCCTTTGAAATTCTGTTCCAG
Ak7	ACTTTAACATCCGCTGGGTC
	CACAGCAGGAGGACCAAGGA
Cfap161	AAGTGGTTGTCTATGGGCAG
	TTCAAAAGGGTCCTGTGGTC
Tekt4	CCAGACTCGCCTTTACCAG
	AGCTTCTCCTTTAACGCTCTG
Jhy	AGGCTATCAGAAAAGAGACGTG
	TTTGGACAGAATGGACAGGG
Hes1	ATTTGCCTTTCTCATCCCC
	GTTCGTTTTTAGTGTCCGTCAG
Hey1	TCTCAGCCTTCCCCTTTTC
	CTTTCCCCTCCCTTGTTCTAC
Hey2	TCCAGGCTACAGGGGGTAAAGG
	GAGGCACAGGTGCTGAGATGAGAG
Dll1	GCGAGCTGCACGGACCTTGA
	GCCCAAGGGGCAATGGCAGG
Notch1	TCAATGTTCGAGGACCAGATG
	TCACTGTTGCCTGTCTCAAG
Notch2	CAGATGTGACCACCAGCCCAAC
	GGCACTTCCATCTCTAAGGCTGA
Notch3	CCAGGGAATTTCAGGTGCAT
	GCCGTCGAGGCAAGAACA
Jag2	AGTGCCATCTGGCTTTGAAT
	GAAGCCGTCCACCTGATC
Edf1	CTGCATCACGACAGGGTGAC
	ATAGTCTGCGATGACTTGCGG
